# Efficacy evaluation of glasedgib Sonic Hedgehog pathway inhibition with or without inotuzumab in B-ALL cells using a new co-culturing system model and a validated chemosensitivity assay

**DOI:** 10.64898/2026.05.07.723573

**Authors:** David W. Woolston, Michael Churchill, Carla Grandori, Anjali Advani, Cecilia C.S. Yeung

**Affiliations:** Translational Science and Therapeutics Division, Fred Hutchinson Cancer Center, Seattle, WA, USA; SEngine Precision Medicine, Seattle, WA, USA; Department of Hematology/Oncology, Cleveland Clinic Taussig Cancer Institute, Cleveland, OH, USA; Department of Laboratory Medicine and Pathology, University of Washington Medical Center, Seattle, WA, USA

**Keywords:** Stromal cells, Glasdegib, Sonic Hedgehog pathway, Inotuzumab ozogamicin, *GLI1*, *GLI3*, *PTCH1*, *SMO*

## Abstract

**Purpose:** Glasdegib is a Sonic Hedgehog (SHH) pathway inhibitor used for treating newly diagnosed acute myeloid leukemia in elders or patients unfit for intensive chemotherapy. This study sought to demonstrate growth inhibition and increased apoptosis of B-cell acute lymphoblastic leukemia (B-ALL) in vitro under glasdegib, alone and combined with inotuzumab, using a novel co-culture system and validated chemosensitivity testing model to determine whether glasdegib with and without inotuzumab may represent a promising treatment strategy in B-ALL.

**Methods:** Seven blood and marrow samples from B-ALL patients were co-cultured with HS-5 stromal cells in a co-culturing system designed to mimic the tumor microenvironment to maintain B-ALL cell viability for chemosensitivity testing under glasdegib and inotuzumab.

**Results:** Co-culturing improved B-ALL viability from four to nine days. Dosage-dependent responses to glasdegib were consistent among B-ALL samples on day four based on culture viability, and varied based on expressions of SSH genes GLI1, GLI3, SMO, and PTCH1. Combination with inotuzumab had varied effects on treatment response.

**Conclusion:** Co-culturing B-ALL cells with HS-5 stromal cells improves B-ALL growth and viability. Glasdegib with and without inotuzumab treatments impact the viability of co-cultured B-ALL cells by day four. SHH gene expressions suggest different B-ALL patients may be sensitive or resistant to glasdegib and inotuzumab.
