## Supplemental Table 1 for "Efficacy evaluation of glasedgib Sonic Hedgehog pathway inhibition with or without inotuzumab in B-ALL cells using a new co-culturing system model and a validated chemosensitivity assay"

### Sheet: 4day data
Supplemental Table 1. Chemosensitivity assessment of B-ALL cells derived from bone marrow aspirate from Patient 1. Relative viabilities were computed as experimental RLU relative to per-plate vehicle-only control. Abbreviations: INO: Inotuzumab; RLU: Relative light units.
Plate	Row	Col	Cells	Drug	[Drug]	[INO]	Hematopoietic cell luminescence (RLU)	Hematopoietic cell relative viabililty	Stromal (adherant) cell luminescence (RLU)	Stromal cell relative viability
1	A	4	Co-Culture	Bortezomib	100 nM	10 ng/mL	180	0.0397966	1002	0.0144785
1	A	2	Co-Culture	Bortezomib	10 nM	10 ng/mL	282	0.062348	7156	0.103401
1	A	1	Co-Culture	Bortezomib	2.5 nM	10 ng/mL	2438	0.539023	28234	0.40797
1	A	3	Co-Culture	Bortezomib	35 nM	10 ng/mL	213	0.0470926	1130	0.0163281
1	D	1	Co-Culture	Glasdegib	10 μM	10 ng/mL	2960	0.654433	60017	0.867222
1	D	2	Co-Culture	Glasdegib	10 μM	10 ng/mL	2966	0.655759	64109	0.92635
1	D	3	Co-Culture	Glasdegib	10 μM	10 ng/mL	3148	0.695998	66866	0.966188
1	F	1	Co-Culture	Glasdegib	1 μM	10 ng/mL	3684	0.814504	62191	0.898636
1	F	2	Co-Culture	Glasdegib	1 μM	10 ng/mL	3918	0.866239	61614	0.890299
1	F	3	Co-Culture	Glasdegib	1 μM	10 ng/mL	3419	0.755914	67918	0.981389
1	C	1	Co-Culture	Glasdegib	20 μM	10 ng/mL	2167	0.479107	44976	0.649886
1	C	2	Co-Culture	Glasdegib	20 μM	10 ng/mL	2152	0.47579	62937	0.909415
1	C	3	Co-Culture	Glasdegib	20 μM	10 ng/mL	2104	0.465178	62661	0.905427
1	G	1	Co-Culture	Glasdegib	250 nM	10 ng/mL	3006	0.664603	57211	0.826677
1	G	2	Co-Culture	Glasdegib	250 nM	10 ng/mL	2911	0.643599	67204	0.971072
1	G	3	Co-Culture	Glasdegib	250 nM	10 ng/mL	2651	0.586115	65300	0.94356
1	E	1	Co-Culture	Glasdegib	3.5 μM	10 ng/mL	3029	0.669688	62714	0.906193
1	E	2	Co-Culture	Glasdegib	3.5 μM	10 ng/mL	3453	0.763431	68255	0.986258
1	E	3	Co-Culture	Glasdegib	3.5 μM	10 ng/mL	3090	0.683175	69140	0.999046
1	B	1	Co-Culture	Glasdegib	40 μM	10 ng/mL	1741	0.384922	36478	0.527093
1	B	2	Co-Culture	Glasdegib	40 μM	10 ng/mL	2219	0.490604	59270	0.856429
1	B	3	Co-Culture	Glasdegib	40 μM	10 ng/mL	2100	0.464294	54462	0.786955
1	H	1	Co-Culture	Glasdegib	DMSO	10 ng/mL	3260	0.720761	57510	0.830997
1	H	2	Co-Culture	Glasdegib	DMSO	10 ng/mL	3119	0.689587	57297	0.82792
1	H	3	Co-Culture	Glasdegib	DMSO	10 ng/mL	3537	0.782003	61232	0.884779
1	B	4	Co-Culture	Glasdegib	DMSO	10 ng/mL	2773	0.613089	63429	0.916525
1	C	4	Co-Culture	Glasdegib	DMSO	10 ng/mL	2392	0.528853	66807	0.965335
1	D	4	Co-Culture	Glasdegib	DMSO	10 ng/mL	3409	0.753703	62262	0.899662
1	E	4	Co-Culture	Glasdegib	DMSO	10 ng/mL	3052	0.674773	71694	1.03595
1	F	4	Co-Culture	Glasdegib	DMSO	10 ng/mL	3651	0.807208	67926	0.981504
1	G	4	Co-Culture	Glasdegib	DMSO	10 ng/mL	2714	0.600044	68970	0.99659
1	H	4	Co-Culture	Glasdegib	DMSO	10 ng/mL	2948	0.65178	62688	0.905817
1	A	8	Co-Culture	Bortezomib	100 nM		221	0.0488614	1013	0.0146375
1	A	6	Co-Culture	Bortezomib	10 nM		193	0.0426708	7775	0.112346
1	A	5	Co-Culture	Bortezomib	2.5 nM		2831	0.625912	45240	0.653701
1	A	7	Co-Culture	Bortezomib	35 nM		195	0.043113	1199	0.0173251
1	D	5	Co-Culture	Glasdegib	10 μM		3197	0.706832	69520	1.00454
1	D	6	Co-Culture	Glasdegib	10 μM		3984	0.880831	73282	1.0589
1	D	7	Co-Culture	Glasdegib	10 μM		3630	0.802565	73661	1.06437
1	F	5	Co-Culture	Glasdegib	1 μM		4371	0.966394	73530	1.06248
1	F	6	Co-Culture	Glasdegib	1 μM		4119	0.910679	74907	1.08238
1	F	7	Co-Culture	Glasdegib	1 μM		5425	1.19943	70338	1.01636
1	C	5	Co-Culture	Glasdegib	20 μM		2597	0.574176	69190	0.999769
1	C	6	Co-Culture	Glasdegib	20 μM		3321	0.734247	71509	1.03328
1	C	7	Co-Culture	Glasdegib	20 μM		3152	0.696883	72702	1.05052
1	G	5	Co-Culture	Glasdegib	250 nM		3409	0.753703	69731	1.00759
1	G	6	Co-Culture	Glasdegib	250 nM		3840	0.848994	74241	1.07275
1	G	7	Co-Culture	Glasdegib	250 nM		4694	1.03781	72605	1.04911
1	E	5	Co-Culture	Glasdegib	3.5 μM		3742	0.827327	72142	1.04242
1	E	6	Co-Culture	Glasdegib	3.5 μM		3602	0.796374	74003	1.06931
1	E	7	Co-Culture	Glasdegib	3.5 μM		3935	0.869998	75936	1.09725
1	B	5	Co-Culture	Glasdegib	40 μM		2527	0.5587	62892	0.908765
1	B	6	Co-Culture	Glasdegib	40 μM		2545	0.56268	64112	0.926394
1	B	7	Co-Culture	Glasdegib	40 μM		2960	0.654433	66258	0.957403
1	H	5	Co-Culture	Glasdegib	DMSO		4172	0.922397	65103	0.940713
1	H	6	Co-Culture	Glasdegib	DMSO		4433	0.980102	66736	0.964309
1	H	7	Co-Culture	Glasdegib	DMSO		4985	1.10214	67320	0.972748
1	B	8	Co-Culture	Glasdegib	DMSO		2938	0.649569	67465	0.974843
1	C	8	Co-Culture	Glasdegib	DMSO		3952	0.873756	70924	1.02482
1	D	8	Co-Culture	Glasdegib	DMSO		5211	1.15211	72476	1.04725
1	E	8	Co-Culture	Glasdegib	DMSO		4536	1.00287	72631	1.04949
1	F	8	Co-Culture	Glasdegib	DMSO		4861	1.07473	68437	0.988888
1	G	8	Co-Culture	Glasdegib	DMSO		4707	1.04068	72349	1.04542
1	H	8	Co-Culture	Glasdegib	DMSO		5440	1.20274	68621	0.991547
1	A	12	Stroma Only	Bortezomib	100 nM		184		619	0.00916847
1	A	10	Stroma Only	Bortezomib	10 nM		353		8789	0.13018
1	A	9	Stroma Only	Bortezomib	2.5 nM		2795		42871	0.634994
1	A	11	Stroma Only	Bortezomib	35 nM		172		1004	0.014871
1	D	9	Stroma Only	Glasdegib	10 μM		3786		73012	1.08143
1	D	10	Stroma Only	Glasdegib	10 μM		3764		73240	1.08481
1	D	11	Stroma Only	Glasdegib	10 μM		4280		69495	1.02934
1	F	9	Stroma Only	Glasdegib	1 μM		3371		69198	1.02494
1	F	10	Stroma Only	Glasdegib	1 μM		5707		70791	1.04854
1	F	11	Stroma Only	Glasdegib	1 μM		4871		71801	1.0635
1	C	9	Stroma Only	Glasdegib	20 μM		2761		64539	0.955935
1	C	10	Stroma Only	Glasdegib	20 μM		3014		66993	0.992283
1	C	11	Stroma Only	Glasdegib	20 μM		3737		64783	0.959549
1	G	9	Stroma Only	Glasdegib	250 nM		4339		71404	1.05762
1	G	10	Stroma Only	Glasdegib	250 nM		4224		70750	1.04793
1	G	11	Stroma Only	Glasdegib	250 nM		3501		73068	1.08226
1	E	9	Stroma Only	Glasdegib	3.5 μM		4765		67904	1.00578
1	E	10	Stroma Only	Glasdegib	3.5 μM		4436		72434	1.07287
1	E	11	Stroma Only	Glasdegib	3.5 μM		4604		71649	1.06125
1	B	9	Stroma Only	Glasdegib	40 μM		2494		62675	0.928326
1	B	10	Stroma Only	Glasdegib	40 μM		2492		64890	0.961134
1	B	11	Stroma Only	Glasdegib	40 μM		2874		61332	0.908434
1	H	9	Stroma Only	Glasdegib	DMSO		2974		69732	1.03285
1	H	10	Stroma Only	Glasdegib	DMSO		3841		66408	0.983618
1	H	11	Stroma Only	Glasdegib	DMSO		4331		70267	1.04078
1	B	12	Stroma Only	Glasdegib	DMSO		4616		65673	0.972732
1	C	12	Stroma Only	Glasdegib	DMSO		4812		65844	0.975264
1	D	12	Stroma Only	Glasdegib	DMSO		4678		64178	0.950588
1	E	12	Stroma Only	Glasdegib	DMSO		4581		68047	1.00789
1	F	12	Stroma Only	Glasdegib	DMSO		4576		69859	1.03473
1	G	12	Stroma Only	Glasdegib	DMSO		3678		68252	1.01093
1	H	12	Stroma Only	Glasdegib	DMSO		2948		66880	0.990609
2	A	4	ALL Only	Bortezomib	100 nM	10 ng/mL	43	0.0279221
2	A	2	ALL Only	Bortezomib	10 nM	10 ng/mL	146	0.0948052
2	A	1	ALL Only	Bortezomib	2.5 nM	10 ng/mL	726	0.471429
2	A	3	ALL Only	Bortezomib	35 nM	10 ng/mL	50	0.0324675
2	D	1	ALL Only	Glasdegib	10 μM	10 ng/mL	738	0.479221
2	D	2	ALL Only	Glasdegib	10 μM	10 ng/mL	833	0.540909
2	D	3	ALL Only	Glasdegib	10 μM	10 ng/mL	1193	0.774675
2	F	1	ALL Only	Glasdegib	1 μM	10 ng/mL	623	0.404545
2	F	2	ALL Only	Glasdegib	1 μM	10 ng/mL	966	0.627273
2	F	3	ALL Only	Glasdegib	1 μM	10 ng/mL	874	0.567532
2	C	1	ALL Only	Glasdegib	20 μM	10 ng/mL	1051	0.682468
2	C	2	ALL Only	Glasdegib	20 μM	10 ng/mL	1510	0.980519
2	C	3	ALL Only	Glasdegib	20 μM	10 ng/mL	1440	0.935065
2	G	1	ALL Only	Glasdegib	250 nM	10 ng/mL	669	0.434416
2	G	2	ALL Only	Glasdegib	250 nM	10 ng/mL	1134	0.736364
2	G	3	ALL Only	Glasdegib	250 nM	10 ng/mL	1027	0.666883
2	E	1	ALL Only	Glasdegib	3.5 μM	10 ng/mL	1246	0.809091
2	E	2	ALL Only	Glasdegib	3.5 μM	10 ng/mL	1115	0.724026
2	E	3	ALL Only	Glasdegib	3.5 μM	10 ng/mL	1258	0.816883
2	B	1	ALL Only	Glasdegib	40 μM	10 ng/mL	791	0.513636
2	B	2	ALL Only	Glasdegib	40 μM	10 ng/mL	1231	0.799351
2	B	3	ALL Only	Glasdegib	40 μM	10 ng/mL	1117	0.725325
2	H	1	ALL Only	Glasdegib	DMSO	10 ng/mL	597	0.387662
2	H	2	ALL Only	Glasdegib	DMSO	10 ng/mL	815	0.529221
2	H	3	ALL Only	Glasdegib	DMSO	10 ng/mL	791	0.513636
2	B	4	ALL Only	Glasdegib	DMSO	10 ng/mL	1182	0.767532
2	C	4	ALL Only	Glasdegib	DMSO	10 ng/mL	1401	0.90974
2	D	4	ALL Only	Glasdegib	DMSO	10 ng/mL	1141	0.740909
2	E	4	ALL Only	Glasdegib	DMSO	10 ng/mL	1051	0.682468
2	F	4	ALL Only	Glasdegib	DMSO	10 ng/mL	1286	0.835065
2	G	4	ALL Only	Glasdegib	DMSO	10 ng/mL	1021	0.662987
2	H	4	ALL Only	Glasdegib	DMSO	10 ng/mL	1028	0.667532
2	A	8	ALL Only	Bortezomib	100 nM		459	0.298052
2	A	6	ALL Only	Bortezomib	10 nM		215	0.13961
2	A	5	ALL Only	Bortezomib	2.5 nM		702	0.455844
2	A	7	ALL Only	Bortezomib	35 nM		180	0.116883
2	D	5	ALL Only	Glasdegib	10 μM		1316	0.854545
2	D	6	ALL Only	Glasdegib	10 μM		1238	0.803896
2	D	7	ALL Only	Glasdegib	10 μM		1334	0.866234
2	F	5	ALL Only	Glasdegib	1 μM		1043	0.677273
2	F	6	ALL Only	Glasdegib	1 μM		1444	0.937662
2	F	7	ALL Only	Glasdegib	1 μM		1653	1.07338
2	C	5	ALL Only	Glasdegib	20 μM		1639	1.06429
2	C	6	ALL Only	Glasdegib	20 μM		1241	0.805844
2	C	7	ALL Only	Glasdegib	20 μM		1439	0.934416
2	G	5	ALL Only	Glasdegib	250 nM		1512	0.981818
2	G	6	ALL Only	Glasdegib	250 nM		988	0.641558
2	G	7	ALL Only	Glasdegib	250 nM		1835	1.19156
2	E	5	ALL Only	Glasdegib	3.5 μM		1332	0.864935
2	E	6	ALL Only	Glasdegib	3.5 μM		1175	0.762987
2	E	7	ALL Only	Glasdegib	3.5 μM		1472	0.955844
2	B	5	ALL Only	Glasdegib	40 μM		1431	0.929221
2	B	6	ALL Only	Glasdegib	40 μM		1318	0.855844
2	B	7	ALL Only	Glasdegib	40 μM		1434	0.931169
2	H	5	ALL Only	Glasdegib	DMSO		835	0.542208
2	H	6	ALL Only	Glasdegib	DMSO		1416	0.919481
2	H	7	ALL Only	Glasdegib	DMSO		1499	0.973377
2	B	8	ALL Only	Glasdegib	DMSO		1809	1.17468
2	C	8	ALL Only	Glasdegib	DMSO		1681	1.09156
2	D	8	ALL Only	Glasdegib	DMSO		1239	0.804545
2	E	8	ALL Only	Glasdegib	DMSO		1890	1.22727
2	F	8	ALL Only	Glasdegib	DMSO		1580	1.02597
2	G	8	ALL Only	Glasdegib	DMSO		1757	1.14091
2	H	8	ALL Only	Glasdegib	DMSO		1690	1.0974
2	A	12	Stroma Only	Bortezomib	DMSO	10 ng/mL			61468	0.91912
2	B	12	Stroma Only	Glasdegib	DMSO	10 ng/mL			60972	0.911704
2	C	12	Stroma Only	Glasdegib	DMSO	10 ng/mL			64688	0.967268
2	D	12	Stroma Only	Glasdegib	DMSO	10 ng/mL			63300	0.946514
2	E	12	Stroma Only	Glasdegib	DMSO	10 ng/mL			60842	0.90976
2	F	12	Stroma Only	Glasdegib	DMSO	10 ng/mL			62919	0.940817
2	G	12	Stroma Only	Glasdegib	DMSO	10 ng/mL			60391	0.903016
2	H	12	Stroma Only	Glasdegib	DMSO	10 ng/mL			59090	0.883562
2	A	9	Stroma Only	Bortezomib	DMSO				65936	0.985929
2	A	10	Stroma Only	Bortezomib	DMSO				67897	1.01525
2	A	11	Stroma Only	Bortezomib	DMSO				66415	0.993092
2	B	9	Stroma Only	Glasdegib	DMSO				67776	1.01344
2	C	9	Stroma Only	Glasdegib	DMSO				67502	1.00935
2	D	9	Stroma Only	Glasdegib	DMSO				66381	0.992583
2	E	9	Stroma Only	Glasdegib	DMSO				65302	0.976449
2	F	9	Stroma Only	Glasdegib	DMSO				67745	1.01298
2	G	9	Stroma Only	Glasdegib	DMSO				63521	0.949818
2	H	9	Stroma Only	Glasdegib	DMSO				66330	0.991821
2	B	10	Stroma Only	Glasdegib	DMSO				69587	1.04052
2	C	10	Stroma Only	Glasdegib	DMSO				67692	1.01219
2	D	10	Stroma Only	Glasdegib	DMSO				67184	1.00459
2	E	10	Stroma Only	Glasdegib	DMSO				68850	1.0295
2	F	10	Stroma Only	Glasdegib	DMSO				68563	1.02521
2	G	10	Stroma Only	Glasdegib	DMSO				68225	1.02016
2	H	10	Stroma Only	Glasdegib	DMSO				63818	0.954259
2	B	11	Stroma Only	Glasdegib	DMSO				67986	1.01658
2	C	11	Stroma Only	Glasdegib	DMSO				67268	1.00585
2	D	11	Stroma Only	Glasdegib	DMSO				65768	0.983417
2	E	11	Stroma Only	Glasdegib	DMSO				66243	0.99052
2	F	11	Stroma Only	Glasdegib	DMSO				67103	1.00338
2	G	11	Stroma Only	Glasdegib	DMSO				67391	1.00769
2	H	11	Stroma Only	Glasdegib	DMSO				64188	0.959792
