## Supplemental Table 2 for "Efficacy evaluation of glasedgib Sonic Hedgehog pathway inhibition with or without inotuzumab in B-ALL cells using a new co-culturing system model and a validated chemosensitivity assay"

### Sheet: Day4
Supplemental Table 2. Chemosensitivity assessment of B-ALL cells derived from peripheral blood specimen from Patient 2. Relative viabilities were computed as experimental RLU relative to per-plate vehicle-only control. Abbreviations: INO: Inotuzumab; RLU: Relative light units.
Plate	Row	Col	Cells	Drug	[Drug]	[INO]	Hematopoietic cell luminescence (RLU)	Hematopoietic cell relative viabililty	Stromal (adherant) cell luminescence (RLU)	Stromal cell relative viability
2	A	4	ALL Only	Bortezomib	100 nM	10 ng/mL	53	0.0349144
2	A	2	ALL Only	Bortezomib	10 nM	10 ng/mL	50	0.0329381
2	A	1	ALL Only	Bortezomib	2.5 nM	10 ng/mL	383	0.252306
2	A	3	ALL Only	Bortezomib	35 nM	10 ng/mL	42	0.027668
2	D	1	ALL Only	Glasdegib	10 μM	10 ng/mL	1065	0.701581
2	D	2	ALL Only	Glasdegib	10 μM	10 ng/mL	959	0.631752
2	D	3	ALL Only	Glasdegib	10 μM	10 ng/mL	1003	0.660738
2	F	1	ALL Only	Glasdegib	1 μM	10 ng/mL	1027	0.676548
2	F	2	ALL Only	Glasdegib	1 μM	10 ng/mL	1221	0.804348
2	F	3	ALL Only	Glasdegib	1 μM	10 ng/mL	1272	0.837945
2	C	1	ALL Only	Glasdegib	20 μM	10 ng/mL	812	0.534914
2	C	2	ALL Only	Glasdegib	20 μM	10 ng/mL	962	0.633729
2	C	3	ALL Only	Glasdegib	20 μM	10 ng/mL	935	0.615942
2	G	1	ALL Only	Glasdegib	250 nM	10 ng/mL	1017	0.66996
2	G	2	ALL Only	Glasdegib	250 nM	10 ng/mL	1185	0.780632
2	G	3	ALL Only	Glasdegib	250 nM	10 ng/mL	1129	0.743742
2	E	1	ALL Only	Glasdegib	3.5 μM	10 ng/mL	972	0.640316
2	E	2	ALL Only	Glasdegib	3.5 μM	10 ng/mL	1192	0.785244
2	E	3	ALL Only	Glasdegib	3.5 μM	10 ng/mL	1041	0.685771
2	B	1	ALL Only	Glasdegib	40 μM	10 ng/mL	666	0.438735
2	B	2	ALL Only	Glasdegib	40 μM	10 ng/mL	1089	0.717391
2	B	3	ALL Only	Glasdegib	40 μM	10 ng/mL	1024	0.674572
2	H	1	ALL Only	Glasdegib	DMSO	10 ng/mL	1091	0.718709
2	H	2	ALL Only	Glasdegib	DMSO	10 ng/mL	1014	0.667984
2	H	3	ALL Only	Glasdegib	DMSO	10 ng/mL	1273	0.838603
2	B	4	ALL Only	Glasdegib	DMSO	10 ng/mL	1036	0.682477
2	C	4	ALL Only	Glasdegib	DMSO	10 ng/mL	1239	0.816206
2	D	4	ALL Only	Glasdegib	DMSO	10 ng/mL	1177	0.775362
2	E	4	ALL Only	Glasdegib	DMSO	10 ng/mL	980	0.645586
2	F	4	ALL Only	Glasdegib	DMSO	10 ng/mL	1230	0.810277
2	G	4	ALL Only	Glasdegib	DMSO	10 ng/mL	992	0.653491
2	H	4	ALL Only	Glasdegib	DMSO	10 ng/mL	1259	0.829381
2	A	8	ALL Only	Bortezomib	100 nM		426	0.280632
2	A	6	ALL Only	Bortezomib	10 nM		139	0.0915679
2	A	5	ALL Only	Bortezomib	2.5 nM		575	0.378788
2	A	7	ALL Only	Bortezomib	35 nM		167	0.110013
2	D	5	ALL Only	Glasdegib	10 μM		1496	0.985507
2	D	6	ALL Only	Glasdegib	10 μM		1422	0.936759
2	D	7	ALL Only	Glasdegib	10 μM		1297	0.854414
2	F	5	ALL Only	Glasdegib	1 μM		1147	0.755599
2	F	6	ALL Only	Glasdegib	1 μM		1392	0.916996
2	F	7	ALL Only	Glasdegib	1 μM		1434	0.944664
2	C	5	ALL Only	Glasdegib	20 μM		1261	0.830698
2	C	6	ALL Only	Glasdegib	20 μM		1169	0.770092
2	C	7	ALL Only	Glasdegib	20 μM		1308	0.86166
2	G	5	ALL Only	Glasdegib	250 nM		1080	0.711462
2	G	6	ALL Only	Glasdegib	250 nM		1191	0.784585
2	G	7	ALL Only	Glasdegib	250 nM		1416	0.932806
2	E	5	ALL Only	Glasdegib	3.5 μM		1328	0.874835
2	E	6	ALL Only	Glasdegib	3.5 μM		1334	0.878788
2	E	7	ALL Only	Glasdegib	3.5 μM		1406	0.926219
2	B	5	ALL Only	Glasdegib	40 μM		1131	0.745059
2	B	6	ALL Only	Glasdegib	40 μM		961	0.63307
2	B	7	ALL Only	Glasdegib	40 μM		1280	0.843215
2	H	5	ALL Only	Glasdegib	DMSO		1175	0.774045
2	H	6	ALL Only	Glasdegib	DMSO		1296	0.853755
2	H	7	ALL Only	Glasdegib	DMSO		862	0.567852
2	B	8	ALL Only	Glasdegib	DMSO		1590	1.04743
2	C	8	ALL Only	Glasdegib	DMSO		1603	1.05599
2	D	8	ALL Only	Glasdegib	DMSO		1522	1.00264
2	E	8	ALL Only	Glasdegib	DMSO		1811	1.19302
2	F	8	ALL Only	Glasdegib	DMSO		1841	1.21278
2	G	8	ALL Only	Glasdegib	DMSO		1642	1.08169
2	H	8	ALL Only	Glasdegib	DMSO		1838	1.2108
1	A	4	Co-Culture	Bortezomib	100 nM	10 ng/mL	231	0.0446118	1154	0.0168305
1	A	2	Co-Culture	Bortezomib	10 nM	10 ng/mL	258	0.0498262	6142	0.0895779
1	A	1	Co-Culture	Bortezomib	2.5 nM	10 ng/mL	2419	0.467169	38041	0.554809
1	A	3	Co-Culture	Bortezomib	35 nM	10 ng/mL	179	0.0345693	1236	0.0180264
1	D	1	Co-Culture	Glasdegib	10 μM	10 ng/mL	4205	0.81209	67421	0.983301
1	D	2	Co-Culture	Glasdegib	10 μM	10 ng/mL	4514	0.871765	67227	0.980471
1	D	3	Co-Culture	Glasdegib	10 μM	10 ng/mL	4252	0.821166	68436	0.998104
1	F	1	Co-Culture	Glasdegib	1 μM	10 ng/mL	5493	1.06083	65551	0.956028
1	F	2	Co-Culture	Glasdegib	1 μM	10 ng/mL	6325	1.22151	66995	0.977088
1	F	3	Co-Culture	Glasdegib	1 μM	10 ng/mL	5699	1.10062	67276	0.981186
1	C	1	Co-Culture	Glasdegib	20 μM	10 ng/mL	4512	0.871379	56781	0.828122
1	C	2	Co-Culture	Glasdegib	20 μM	10 ng/mL	4967	0.959251	64177	0.935989
1	C	3	Co-Culture	Glasdegib	20 μM	10 ng/mL	5001	0.965817	66689	0.972625
1	G	1	Co-Culture	Glasdegib	250 nM	10 ng/mL	5529	1.06779	65361	0.953257
1	G	2	Co-Culture	Glasdegib	250 nM	10 ng/mL	5668	1.09463	66377	0.968075
1	G	3	Co-Culture	Glasdegib	250 nM	10 ng/mL	4343	0.838741	72225	1.05336
1	E	1	Co-Culture	Glasdegib	3.5 μM	10 ng/mL	5677	1.09637	65591	0.956611
1	E	2	Co-Culture	Glasdegib	3.5 μM	10 ng/mL	5840	1.12785	68692	1.00184
1	E	3	Co-Culture	Glasdegib	3.5 μM	10 ng/mL	5345	1.03225	69776	1.01765
1	B	1	Co-Culture	Glasdegib	40 μM	10 ng/mL	3758	0.725763	42995	0.62706
1	B	2	Co-Culture	Glasdegib	40 μM	10 ng/mL	3336	0.644264	57186	0.834029
1	B	3	Co-Culture	Glasdegib	40 μM	10 ng/mL	3930	0.75898	63070	0.919844
1	H	1	Co-Culture	Glasdegib	DMSO	10 ng/mL	5210	1.00618	64301	0.937797
1	H	2	Co-Culture	Glasdegib	DMSO	10 ng/mL	4718	0.911163	65688	0.958026
1	H	3	Co-Culture	Glasdegib	DMSO	10 ng/mL	4565	0.881615	66468	0.969402
1	B	4	Co-Culture	Glasdegib	DMSO	10 ng/mL	4494	0.867903	69077	1.00745
1	C	4	Co-Culture	Glasdegib	DMSO	10 ng/mL	5853	1.13036	66995	0.977088
1	D	4	Co-Culture	Glasdegib	DMSO	10 ng/mL	4836	0.933951	67366	0.982499
1	E	4	Co-Culture	Glasdegib	DMSO	10 ng/mL	5202	1.00463	67908	0.990403
1	F	4	Co-Culture	Glasdegib	DMSO	10 ng/mL	5045	0.974314	67659	0.986772
1	G	4	Co-Culture	Glasdegib	DMSO	10 ng/mL	5361	1.03534	66510	0.970014
1	H	4	Co-Culture	Glasdegib	DMSO	10 ng/mL	4866	0.939745	67042	0.977773
1	A	8	Co-Culture	Bortezomib	100 nM		283	0.0546543	1233	0.0179827
1	A	6	Co-Culture	Bortezomib	10 nM		333	0.0643105	6559	0.0956597
1	A	5	Co-Culture	Bortezomib	2.5 nM		2734	0.528003	45380	0.661844
1	A	7	Co-Culture	Bortezomib	35 nM		196	0.0378525	1289	0.0187994
1	D	5	Co-Culture	Glasdegib	10 μM		3947	0.762263	66002	0.962605
1	D	6	Co-Culture	Glasdegib	10 μM		3942	0.761298	69626	1.01546
1	D	7	Co-Culture	Glasdegib	10 μM		3741	0.72248	67897	0.990243
1	F	5	Co-Culture	Glasdegib	1 μM		5551	1.07204	67232	0.980544
1	F	6	Co-Culture	Glasdegib	1 μM		6384	1.23291	69449	1.01288
1	F	7	Co-Culture	Glasdegib	1 μM		5461	1.05465	69519	1.0139
1	C	5	Co-Culture	Glasdegib	20 μM		4593	0.887022	66619	0.971604
1	C	6	Co-Culture	Glasdegib	20 μM		4268	0.824256	65603	0.956786
1	C	7	Co-Culture	Glasdegib	20 μM		4680	0.903824	68707	1.00206
1	G	5	Co-Culture	Glasdegib	250 nM		5228	1.00966	67099	0.978605
1	G	6	Co-Culture	Glasdegib	250 nM		5328	1.02897	66658	0.972173
1	G	7	Co-Culture	Glasdegib	250 nM		5124	0.989571	68388	0.997404
1	E	5	Co-Culture	Glasdegib	3.5 μM		5027	0.970838	69973	1.02052
1	E	6	Co-Culture	Glasdegib	3.5 μM		5654	1.09193	68132	0.99367
1	E	7	Co-Culture	Glasdegib	3.5 μM		4814	0.929703	71490	1.04265
1	B	5	Co-Culture	Glasdegib	40 μM		3125	0.603515	61698	0.899834
1	B	6	Co-Culture	Glasdegib	40 μM		4278	0.826188	61106	0.8912
1	B	7	Co-Culture	Glasdegib	40 μM		3895	0.752221	65014	0.948196
1	H	5	Co-Culture	Glasdegib	DMSO		5641	1.08942	68771	1.00299
1	H	6	Co-Culture	Glasdegib	DMSO		5748	1.11008	67118	0.978882
1	H	7	Co-Culture	Glasdegib	DMSO		5255	1.01487	69129	1.00821
1	B	8	Co-Culture	Glasdegib	DMSO		4898	0.945925	66439	0.968979
1	C	8	Co-Culture	Glasdegib	DMSO		5786	1.11742	68788	1.00324
1	D	8	Co-Culture	Glasdegib	DMSO		3924	0.757822	70518	1.02847
1	E	8	Co-Culture	Glasdegib	DMSO		5047	0.974701	69969	1.02046
1	F	8	Co-Culture	Glasdegib	DMSO		5052	0.975666	68620	1.00079
1	G	8	Co-Culture	Glasdegib	DMSO		5269	1.01757	69514	1.01383
1	H	8	Co-Culture	Glasdegib	DMSO		5165	0.997489	66795	0.974171
2	A	12	Stroma Only	Bortezomib	DMSO	10 ng/mL			59978	0.815306
2	B	12	Stroma Only	Glasdegib	DMSO	10 ng/mL			58280	0.792225
2	C	12	Stroma Only	Glasdegib	DMSO	10 ng/mL			59795	0.812819
2	D	12	Stroma Only	Glasdegib	DMSO	10 ng/mL			62208	0.84562
2	E	12	Stroma Only	Glasdegib	DMSO	10 ng/mL			60909	0.827962
2	F	12	Stroma Only	Glasdegib	DMSO	10 ng/mL			62321	0.847156
2	G	12	Stroma Only	Glasdegib	DMSO	10 ng/mL			61544	0.836593
2	H	12	Stroma Only	Glasdegib	DMSO	10 ng/mL			60397	0.821002
1	A	12	Stroma Only	Bortezomib	100 nM				801	0.0108883
1	A	10	Stroma Only	Bortezomib	10 nM				5329	0.0724393
1	A	9	Stroma Only	Bortezomib	2.5 nM				46871	0.637137
1	A	11	Stroma Only	Bortezomib	35 nM				1169	0.0158907
2	A	9	Stroma Only	Bortezomib	DMSO				60660	0.954329
2	A	10	Stroma Only	Bortezomib	DMSO				64935	1.02158
2	A	11	Stroma Only	Bortezomib	DMSO				62085	0.976747
1	D	9	Stroma Only	Glasdegib	10 μM				73752	1.00254
1	D	10	Stroma Only	Glasdegib	10 μM				70998	0.965106
1	D	11	Stroma Only	Glasdegib	10 μM				75306	1.02367
1	F	9	Stroma Only	Glasdegib	1 μM				75673	1.02865
1	F	10	Stroma Only	Glasdegib	1 μM				73905	1.00462
1	F	11	Stroma Only	Glasdegib	1 μM				74517	1.01294
1	C	9	Stroma Only	Glasdegib	20 μM				70541	0.958893
1	C	10	Stroma Only	Glasdegib	20 μM				70163	0.953755
1	C	11	Stroma Only	Glasdegib	20 μM				75012	1.01967
1	G	9	Stroma Only	Glasdegib	250 nM				74091	1.00715
1	G	10	Stroma Only	Glasdegib	250 nM				75778	1.03008
1	G	11	Stroma Only	Glasdegib	250 nM				75287	1.02341
1	E	9	Stroma Only	Glasdegib	3.5 μM				76292	1.03707
1	E	10	Stroma Only	Glasdegib	3.5 μM				77024	1.04702
1	E	11	Stroma Only	Glasdegib	3.5 μM				73979	1.00563
1	B	9	Stroma Only	Glasdegib	40 μM				63045	0.856997
1	B	10	Stroma Only	Glasdegib	40 μM				66273	0.900877
1	B	11	Stroma Only	Glasdegib	40 μM				65548	0.891022
1	H	9	Stroma Only	Glasdegib	DMSO				74638	1.01459
1	H	10	Stroma Only	Glasdegib	DMSO				78627	1.06881
1	H	11	Stroma Only	Glasdegib	DMSO				75894	1.03166
1	B	12	Stroma Only	Glasdegib	DMSO				70590	0.95956
1	C	12	Stroma Only	Glasdegib	DMSO				71456	0.971331
1	D	12	Stroma Only	Glasdegib	DMSO				71303	0.969252
1	E	12	Stroma Only	Glasdegib	DMSO				70400	0.956977
1	F	12	Stroma Only	Glasdegib	DMSO				75388	1.02478
1	G	12	Stroma Only	Glasdegib	DMSO				74308	1.0101
1	H	12	Stroma Only	Glasdegib	DMSO				73048	0.992972
2	B	9	Stroma Only	Glasdegib	DMSO				62650	0.985636
2	C	9	Stroma Only	Glasdegib	DMSO				58509	0.920488
2	D	9	Stroma Only	Glasdegib	DMSO				60198	0.94706
2	E	9	Stroma Only	Glasdegib	DMSO				59050	0.929
2	F	9	Stroma Only	Glasdegib	DMSO				65081	1.02388
2	G	9	Stroma Only	Glasdegib	DMSO				62652	0.985668
2	H	9	Stroma Only	Glasdegib	DMSO				64289	1.01142
2	B	10	Stroma Only	Glasdegib	DMSO				62873	0.989145
2	C	10	Stroma Only	Glasdegib	DMSO				59709	0.939367
2	D	10	Stroma Only	Glasdegib	DMSO				63805	1.00381
2	E	10	Stroma Only	Glasdegib	DMSO				62153	0.977817
2	F	10	Stroma Only	Glasdegib	DMSO				61436	0.966537
2	G	10	Stroma Only	Glasdegib	DMSO				64088	1.00826
2	H	10	Stroma Only	Glasdegib	DMSO				65161	1.02514
2	B	11	Stroma Only	Glasdegib	DMSO				66304	1.04312
2	C	11	Stroma Only	Glasdegib	DMSO				60803	0.956579
2	D	11	Stroma Only	Glasdegib	DMSO				62100	0.976983
2	E	11	Stroma Only	Glasdegib	DMSO				62195	0.978478
2	F	11	Stroma Only	Glasdegib	DMSO				65047	1.02335
2	G	11	Stroma Only	Glasdegib	DMSO				64902	1.02107
2	H	11	Stroma Only	Glasdegib	DMSO				63594	1.00049
